# The genome of the coral model sea anemone *Exaiptasia diaphana* (Aiptasia) strain F003

**DOI:** 10.64898/2026.08.25.747183

**Authors:** Melanie Dörr, Abdoallah Sharaf, Luigi Colin, Kevin Schuster, Alyssa C. Bell, Christian R. Voolstra

## Abstract

We present a genome assembly of Aiptasia strain F003, a broadly used laboratory strain of the sea anemone and coral model organism *Exaiptasia diaphana* (Cnidaria; Anthozoa; Hexacorallia; Actiniaria; Aiptasiidae; *Exaiptasia*). The genome assembly spans 237.34 Mb across 12,480 contigs with a contig N50 of 76.47 kb (12,423 scaffolds with a scaffold N50 of 77.93 kb), including a single-contig mitochondrial genome with a length of 19.79 kb. The assembly is highly complete with a BUSCO completeness of 96.50% based on the metazoa dataset, including 94.80% single-copy, 1.70% duplicated, 1.70% fragmented, and 1.80% missing BUSCO genes. Genome annotation identified 29,589 protein-coding genes (including 2 pseudogenes) and a repeat content of 32.89%. The genome of the female Aiptasia strain F003 enhances the utility of a key cnidarian model organism by enabling comparisons among Aiptasia strains in studies of symbiosis, microbiomes, and thermal stress. It thereby strengthens the value of Aiptasia as a model for investigating the mechanisms underlying coral holobiont function, response, and resilience to environmental change.
