## Supplementary material for "The genome of the coral model sea anemone *Exaiptasia diaphana* (Aiptasia) strain F003": 2026_AiptasiaF003_R1_DataS1.csv

Data S1: Taxonomic assignments for contigs removed during the decontamination step. The table lists each removed contig together with its GC content, contig length (bp), mean aligned-read coverage, and the best phylum-level taxonomic assignment reported by BlobToolKit. These contigs represent non-target sequences excluded from the final Exaiptasia diaphana F003 genome assembly during the decontam…
GC content	Length (bp)	Mean aligned-read coverage	Assigned phylum	Contig ID
0.3984	7468	221.0205	Pseudomonadota	tig00000776
0.3702	19450	242.4065	Pseudomonadota	tig00001110
0.385	21914	38.1141	Annelida	tig00002013
0.3899	13885	39.1449	Annelida	tig00002079
0.4567	4907	12.4632	Echinodermata	tig00002210
0.4119	4108	24.0433	Pseudomonadota	tig00002375
0.4144	13566	31.2295	Annelida	tig00003741
0.4038	16061	86.3774	Pseudomonadota	tig00004215
0.3425	9373	20.6257	Mollusca	tig00004518
0.3749	27391	125.0911	Pseudomonadota	tig00005075
0.3946	13020	85.51	Pseudomonadota	tig00005420
0.3925	13297	122.2827	Pseudomonadota	tig00007322
0.4295	9314	49.5061	Mollusca	tig00007660
0.4247	3520	30.1881	Mollusca	tig00008797
0.4057	7452	63.5492	Mollusca	tig00008980
0.3546	6855	52.3422	Echinodermata	tig00009740
0.358	10378	20.3683	Mollusca	tig00009769
0.4208	3603	26.8868	Arthropoda	tig00009808
0.3831	5571	16.7327	Arthropoda	tig00010025
0.3933	23695	42.798	Pseudomonadota	tig00010218
0.4186	4422	709.7605	Pseudomonadota	tig00010219
0.4146	4378	43.3189	Pseudomonadota	tig00010220
0.3756	38405	94.681	Pseudomonadota	tig00010221
0.4174	9613	36.4463	Annelida	tig00010287
0.4145	10526	79.1688	Annelida	tig00010288
0.3575	86726	51.9661	Pseudomonadota	tig00010931
0.4332	3562	86.301	Pseudomonadota	tig00010932
0.436	5089	12.5773	Pseudomonadota	tig00011507
0.4328	3577	935.4314	Pseudomonadota	tig00011508
0.4247	4278	7.1987	Pseudomonadota	tig00011509
0.3701	26367	98.048	Pseudomonadota	tig00011510
0.3862	12877	23.0756	Pseudomonadota	tig00011742
0.4337	3567	1444.0572	Pseudomonadota	tig00011743
0.4195	6055	153.3861	Pseudomonadota	tig00011744
0.3598	4752	25.4175	Mollusca	tig00011945
0.434	3569	1488.116	Pseudomonadota	tig00012424
0.4295	4403	320.4658	Pseudomonadota	tig00012425
0.423	4095	67.1013	Pseudomonadota	tig00012426
0.3788	33445	50.6421	Pseudomonadota	tig00012427
0.3907	12326	32.0497	Pseudomonadota	tig00012433
0.4344	3566	658.5381	Pseudomonadota	tig00012434
0.4336	3582	373.3526	Pseudomonadota	tig00012714
0.4306	3795	1675.2021	Pseudomonadota	tig00012715
0.438	4340	2175.2666	Pseudomonadota	tig00012716
0.4337	3572	2458.4815	Pseudomonadota	tig00012717
0.4592	4575	55.0282	Echinodermata	tig00012739
0.3977	6739	49.3607	Mollusca	tig00012824
0.3934	5626	30.0619	Arthropoda	tig00012825
0.4341	3561	1116.36	Pseudomonadota	tig00013008
0.3584	47132	29.8629	Pseudomonadota	tig00013230
0.416	4406	254.1053	Pseudomonadota	tig00013231
0.4341	3564	537.532	Pseudomonadota	tig00013232
0.3731	8017	207.3742	Pseudomonadota	tig00013233
0.336	5654	39.0025	Echinodermata	tig00013610
0.4093	5280	47.6241	Pseudomonadota	tig00013784
0.4266	4006	83.6298	Pseudomonadota	tig00013785
0.4281	4081	1676.0953	Pseudomonadota	tig00013786
0.3711	28308	61.7608	Pseudomonadota	tig00013787
0.3901	23003	26.8065	Pseudomonadota	tig00013807
0.4264	4353	6.7567	Pseudomonadota	tig00013808
0.4341	3545	128.2739	Pseudomonadota	tig00013809
0.4304	4219	4.9927	Pseudomonadota	tig00013810
0.4004	5694	58.2703	Pseudomonadota	tig00013811
0.5049	4163	84.3983	Mollusca	tig00013894
0.3628	64615	34.2019	Pseudomonadota	tig00014132
0.4179	7530	28.6133	Echinodermata	tig00014216
0.3829	12911	14.4387	Pseudomonadota	tig00014445
0.4301	3664	376.9356	Pseudomonadota	tig00014446
0.4347	3589	179.993	Pseudomonadota	tig00014447
0.4254	4389	2476.0668	Pseudomonadota	tig00014501
0.4295	4484	25.1269	Pseudomonadota	tig00014502
0.3717	22937	539.4844	Pseudomonadota	tig00014503
0.37	23619	33.233	Pseudomonadota	tig00014534
0.4211	4158	10.817	Pseudomonadota	tig00014535
0.4293	3673	3131.2845	Pseudomonadota	tig00014536
0.3693	20512	153.912	Pseudomonadota	tig00014537
0.3989	10706	157.3837	Pseudomonadota	tig00014556
0.5025	3037	18.8275	Mollusca	tig00014618
0.4343	3069	5.7419	Pseudomonadota	tig00014780
0.3929	1812	9.1639	Echinodermata	tig00014810
0.353	3153	18.8075	Echinodermata	tig00015117
0.385	11759	13.3915	Pseudomonadota	tig00015128
0.4112	4326	10.5127	Pseudomonadota	tig00015129
0.4339	3556	349.6549	Pseudomonadota	tig00015130
0.3565	17727	109.0759	Pseudomonadota	tig00015428
0.387	5759	37.494	Echinodermata	tig00015687
0.4099	4418	1.0944	Pseudomonadota	tig00015961
0.3924	10227	398.2048	Pseudomonadota	tig00015962
0.4124	4859	6.4672	Pseudomonadota	tig00015974
0.4341	3559	424.5625	Pseudomonadota	tig00015975
0.4338	3557	262.8389	Pseudomonadota	tig00015976
0.4106	6123	37.4779	Arthropoda	tig00016087
0.4259	3132	25.9847	Echinodermata	tig00016105
0.4197	4222	13.5201	Pseudomonadota	tig00016257
0.4192	4141	8.8544	Pseudomonadota	tig00016258
0.376	14500	18.5235	Pseudomonadota	tig00016259
0.396	10433	111.8541	Annelida	tig00016513
0.3679	57414	109.0878	Pseudomonadota	tig00016517
0.434	3560	714.3559	Pseudomonadota	tig00016518
0.412	4381	483.47	Pseudomonadota	tig00016519
0.434	3544	213.3956	Pseudomonadota	tig00016520
0.3814	7845	90.9247	Annelida	tig00016695
0.3064	8277	472.14	Pseudomonadota	tig00016700
0.3377	8617	188.0371	Echinodermata	tig00016758
0.4115	6875	100.9332	Pseudomonadota	tig00016770
0.4339	3565	523.6985	Pseudomonadota	tig00016918
0.4324	4043	649.4108	Pseudomonadota	tig00016919
0.402	30173	69.7835	Pseudomonadota	tig00016920
0.4201	4025	848.0755	Pseudomonadota	tig00016977
0.4164	4469	10.4097	Pseudomonadota	tig00016978
0.3669	29169	26.6741	Pseudomonadota	tig00016979
0.4008	12400	47.0143	Annelida	tig00017100
0.3938	10221	15.8468	Pseudomonadota	tig00017184
0.4518	7729	58.421	Mollusca	tig00017311
0.3773	8405	378.3454	Pseudomonadota	tig00017429
0.4007	6996	75.0084	Pseudomonadota	tig00017585
0.4249	7579	64.2746	Annelida	tig00017617
0.4305	21235	38.7427	Arthropoda	tig00018151
0.3563	22936	135.6229	Pseudomonadota	tig00018325
0.412	3104	27.3073	Porifera	tig00018552
0.3736	9635	258.4903	Pseudomonadota	tig00018728
